# Nepali oral microbiomes reflect a gradient of lifestyles from traditional to industrialized

**DOI:** 10.1101/2024.07.01.601557

**Authors:** Erica P. Ryu, Yoshina Gautam, Diana M. Proctor, Dinesh Bhandari, Sarmila Tandukar, Meera Gupta, Guru Prasad Gautam, David A. Relman, Ahmed A. Shibl, Jeevan Bahadur Sherchand, Aashish R. Jha, Emily R. Davenport

## Abstract

**Background:** Lifestyle plays an important role in shaping the gut microbiome. However, its contributions to the oral microbiome remains less clear, due to the confounding effects of geography and methodology in investigations of populations studied to date. Furthermore, while the oral microbiome seems to differ between foraging and industrialized populations, we lack insight into whether transitions to and away from agrarian lifestyles shape the oral microbiota. Given the growing interest in so-called ‘vanishing microbiomes’ potentially being a risk factor for increased disease prevalence in industrialized populations, it is important that we distinguish lifestyle from geography in the study of microbiomes across populations.

**Results:** Here, we investigate salivary microbiomes of 63 Nepali individuals representing a spectrum of lifestyles: foraging, subsistence farming (individuals that transitioned from foraging to farming within the last 50 years), agriculturalists (individuals that have transitioned to farming for at least 300 years), and industrialists (expatriates that immigrated to the United States within the last 20 years). We characterize the role of lifestyle in microbial diversity, identify microbes that differ between lifestyles, and pinpoint specific lifestyle factors that may be contributing to differences in the microbiomes across populations. Contrary to prevailing views, when geography is controlled for, oral microbiome alpha diversity does not differ significantly across lifestyles. Microbiome composition, however, follows the gradient of lifestyles from foraging through agrarianism to industrialism, supporting the notion that lifestyle indeed plays a role in the oral microbiome. Relative abundances of several individual taxa, including *Streptobacillus* and an unclassified Porphyromonadaceae genus, also mirror lifestyle. Finally, we identify specific lifestyle factors associated with microbiome composition across the gradient of lifestyles, including smoking and grain source.

**Conclusion:** Our findings demonstrate that by controlling for geography, we can isolate an important role for lifestyle in determining oral microbiome composition. In doing so, we highlight the potential contributions of several lifestyle factors, underlining the importance of carefully examining the oral microbiome across lifestyles to improve our understanding of global microbiomes.
