## Supplementary material for "Nepali oral microbiomes reflect a gradient of lifestyles from traditional to industrialized": S2 Table

	kw.ep	kw.eBH
Unclassified	0.106873169	0.276018831
Fusobacterium	0.151051749	0.338348223
Bacteria_unclassified	0.502432177	0.640365086
Bacteroidetes_unclassified	0.024273084	0.1445956
Bacteroidales_unclassified	0.304697448	0.484638231
Prevotella	0.016574555	0.124250431
Prevotellaceae_unclassified	0.018540092	0.128455809
Bacteroides	0.570731188	0.682840181
Odoribacter	0.303218585	0.452630359
Streptococcus	0.085418233	0.261564483
Lactococcus	0.372009667	0.512661552
Alloprevotella	0.004497392	0.07751989
Hallella	0.587976041	0.704393076
Candidatus_Saccharibacteria_unclassified	0.742794672	0.813878292
Burkholderiales_unclassified	0.241893621	0.430879487
Moraxella	0.00946894	0.09227934
Propionivibrio	0.477147447	0.603221896
Comamonadaceae_unclassified	0.397362452	0.539738091
Wolinella	0.367177279	0.509145419
Campylobacter	0.002814155	0.064728631
Filifactor	0.103002665	0.281060543
Eggerthia	0.23593112	0.395932782
Streptophyta_unclassified	0.081650866	0.245741587
Peptostreptococcaceae_unclassified	0.704125811	0.788601667
Johnsonella	0.687894132	0.774405816
Leptotrichia	0.031358018	0.160554655
Mogibacterium	0.213221522	0.395601758
Staphylococcus	0.480320666	0.605819446
Mycoplasma	0.505811061	0.641341323
Bifidobacterium	0.315689082	0.459093428
Streptobacillus	0.000138227	0.011232953
Sneathia	0.41298591	0.553134515
Flavobacteriaceae_unclassified	0.803990327	0.862241434
Atopobium	0.010303729	0.103165691
Butyrivibrio	0.139537502	0.306404116
Lachnoanaerobaculum	0.102193302	0.278802066
Moryella	0.246766802	0.416652659
Lachnospiraceae_unclassified	0.016951078	0.12519091
Catonella	0.038173143	0.170868381
Oribacterium	0.087520118	0.263299322
Coprococcus	0.540090631	0.658844881
Syntrophococcus	0.736474623	0.807908153
Shuttleworthia	0.475601858	0.612783153
Howardella	0.435742671	0.567664653
Flavobacteriales_unclassified	0.125531147	0.292587308
Cardiobacteriaceae_unclassified	0.168225525	0.319083892
Desulfomicrobium	0.313467479	0.461396441
Clostridiales_unclassified	0.409978343	0.56590737
Anaeroglobus	0.407012778	0.560602602
Veillonella	0.007380466	0.094076991
Veillonellaceae_unclassified	0.261866017	0.445990846
Dialister	0.119396579	0.296629716
Gemella	0.516245029	0.650993086
Schwartzia	0.390191613	0.539633231
Megasphaera	0.026569028	0.147860788
Granulicatella	0.004918926	0.077026252
Carnobacteriaceae_unclassified	0.114106079	0.296542147
Vagococcus	0.464815743	0.594761021
Lactobacillus	0.219392787	0.383456844
Scardovia	0.163153781	0.311655518
Tepidimicrobium	0.608210281	0.710712348
Clostridiales_Incertae_Sedis_XI_unclassified	0.040330183	0.155466601
Mannheimia	0.154895045	0.344434426
Pasteurellaceae_unclassified	0.034070285	0.167966658
Aggregatibacter	0.210247377	0.387516821
Actinobacillus	0.881624572	0.913736754
Haemophilus	0.425270595	0.580387528
Neisseriaceae_unclassified	0.054487721	0.203699453
Simonsiella	0.059862946	0.200104584
Neisseria	0.074608498	0.245721336
Eikenella	0.300944187	0.471856862
Alysiella	0.461871751	0.598718573
Kingella	0.040718502	0.180682424
Moraxellaceae_unclassified	0.60962991	0.713766659
Gammaproteobacteria_unclassified	0.283420874	0.430850219
Desulfovibrionaceae_unclassified	0.537682528	0.655576966
Brachymonas	0.047199436	0.188376291
Candidatus_Endomicrobium_unclassified	0.367108643	0.505951297
Capnocytophaga	0.284890696	0.469483757
Leptotrichiaceae_unclassified	0.184442874	0.353012371
Eubacterium	0.257238565	0.439125292
Anaerovorax	0.430729839	0.580945278
Solobacterium	0.143089879	0.33042312
Bulleidia	0.627558021	0.729368549
Olsenella	0.270180506	0.42089795
Cryptobacterium	0.328750584	0.471514997
Firmicutes_unclassified	0.346322321	0.517085575
Phocaeicola	0.424530172	0.569305391
Porphyromonas	0.254363475	0.441619775
Porphyromonadaceae_unclassified	0.000391143	0.021299709
Tannerella	0.119667049	0.302366695
Cardiobacterium	0.446494759	0.5935128
Clostridia_unclassified	0.468575265	0.596496299
Centipeda	0.124942436	0.305716738
Proteobacteria_unclassified	0.014210301	0.10493633
Corynebacterium	0.778100477	0.841691258
Pyramidobacter	0.454040709	0.584477478
Actinobaculum	0.360376498	0.502632448
Rothia	0.363429456	0.533300779
Selenomonas	0.718179382	0.800199075
Actinomycetales_unclassified	0.1387311	0.2931562
Actinomyces	0.179918421	0.369474451
Parvimonas	0.327202392	0.500726076
Mobiluncus	0.395160011	0.533667554
Propionibacteriaceae_unclassified	0.30374015	0.464292818
Abiotrophia	0.336619519	0.497243578
Desulfobulbus	0.586112275	0.694139833
Treponema	0.1235081	0.309100792
Peptostreptococcus	0.024082543	0.142385344
Peptoniphilus	0.453052376	0.583303927
SR1_unclassified	0.255228473	0.442194028
