## Supplementary material for "Nepali oral microbiomes reflect a gradient of lifestyles from traditional to industrialized": S3 Table

taxa	p_value	BHadj_p_value
Unclassified	0.290090818	0.631374133
Fusobacterium	0.89790474	0.976019845
Bacteria_unclassified	0.9488483	0.98360867
Bacteroidetes_unclassified	0.001160288	0.018398846
Bacteroidales_unclassified	0.27459145	0.609593019
Prevotella	0.023652712	0.138181635
Prevotellaceae_unclassified	0.090721919	0.35516104
Bacteroides	0.452157489	0.749096736
Odoribacter	0.433014282	0.739455158
Streptococcus	0.166588432	0.462282899
Lactococcus	0.361280428	0.716109419
Alloprevotella	0.221846386	0.547221086
Hallella	0.259432043	0.599936599
Candidatus_Saccharibacteria_unclassified	0.420516972	0.739455158
Burkholderiales_unclassified	0.013059723	0.09366247
Moraxella	0.000260498	0.007228821
Propionivibrio	0.565556709	0.812213346
Comamonadaceae_unclassified	0.139730533	0.430835809
Wolinella	0.266299826	0.603250626
Campylobacter	0.013059723	0.09366247
Filifactor	0.914469044	0.976019845
Eggerthia	0.780054084	0.911431614
Streptophyta_unclassified	0.804886889	0.930650466
Peptostreptococcaceae_unclassified	0.092789821	0.35516104
Johnsonella	0.991430622	0.995715249
Leptotrichia	0.507107271	0.771080919
Mogibacterium	0.107168966	0.383734039
Staphylococcus	0.378476438	0.724325597
Mycoplasma	0.935797869	0.98360867
Bifidobacterium	0.859339177	0.944422264
Streptobacillus	2.32E-07	2.58E-05
Sneathia	0.021844537	0.134707976
Flavobacteriaceae_unclassified	0.122299258	0.411370231
Atopobium	0.002016139	0.027973925
Butyrivibrio	0.825733507	0.940847904
Lachnoanaerobaculum	0.147621081	0.442863242
Moryella	0.344582836	0.695430814
Lachnospiraceae_unclassified	0.209866716	0.541748965
Catonella	0.303916303	0.647144896
Oribacterium	0.127613358	0.412056954
Coprococcus	0.587552198	0.815228675
Syntrophococcus	0.488465688	0.768937071
Shuttleworthia	0.771824742	0.911410068
Howardella	0.914469044	0.976019845
Flavobacteriales_unclassified	0.008915692	0.089967433
Cardiobacteriaceae_unclassified	0.072871455	0.337030478
Desulfomicrobium	0.771824742	0.911410068
Clostridiales_unclassified	0.855123189	0.944422264
Anaeroglobus	0.846703726	0.944422264
Veillonella	0.006221921	0.069063324
Veillonellaceae_unclassified	0.447375617	0.749096736
Dialister	0.119387954	0.411370231
Gemella	0.74025904	0.893138625
Schwartzia	0.602432285	0.815487605
Megasphaera	0.069506146	0.335442702
Granulicatella	4.29E-05	0.001587037
Carnobacteriaceae_unclassified	0.9488483	0.98360867
Vagococcus	0.644200261	0.833252537
Lactobacillus	0.478410295	0.768937071
Scardovia	0.063158092	0.333835628
Tepidimicrobium	0.587552198	0.815228675
Clostridiales_Incertae_Sedis_XI_unclassified	0.182925655	0.49523775
Mannheimia	0.554709321	0.812213346
Pasteurellaceae_unclassified	0.645583047	0.833252537
Aggregatibacter	0.39616737	0.732909634
Actinobacillus	0.491842631	0.768937071
Haemophilus	0.700236055	0.862363488
Neisseriaceae_unclassified	0.013500897	0.09366247
Simonsiella	0.000522154	0.011591818
Neisseria	0.001071944	0.018398846
Eikenella	0.102567882	0.379501162
Alysiella	0.526290063	0.789435095
Kingella	0.491842631	0.768937071
Moraxellaceae_unclassified	0.237429487	0.560737725
Gammaproteobacteria_unclassified	0.03086521	0.171301918
Desulfovibrionaceae_unclassified	0.087689736	0.35516104
Brachymonas	0.00282827	0.034881991
Candidatus_Endomicrobium_unclassified	0.706982679	0.862363488
Capnocytophaga	0.016162693	0.105532877
Leptotrichiaceae_unclassified	0.129927868	0.412056954
Eubacterium	0.700236055	0.862363488
Anaerovorax	0.594971	0.81533063
Solobacterium	0.570744514	0.812213346
Bulleidia	0.080002144	0.35516104
Olsenella	0.420516972	0.739455158
Cryptobacterium	0.636516795	0.833252537
Firmicutes_unclassified	0.667477062	0.843593947
Phocaeicola	0.632689607	0.833252537
Porphyromonas	0.668795201	0.843593947
Porphyromonadaceae_unclassified	8.73E-06	0.000484416
Tannerella	0.428383466	0.739455158
Cardiobacterium	0.417426063	0.739455158
Clostridia_unclassified	0.156271526	0.453769137
Centipeda	0.1594324	0.453769137
Proteobacteria_unclassified	0.012146243	0.09366247
Corynebacterium	0.500271694	0.771080919
Pyramidobacter	0.565556709	0.812213346
Actinobaculum	0.069506146	0.335442702
Rothia	0.965885991	0.98360867
Selenomonas	0.83065851	0.940847904
Actinomycetales_unclassified	0.378476438	0.724325597
Actinomyces	0.391826249	0.732909634
Parvimonas	0.308997112	0.647144896
Mobiluncus	0.961452066	0.98360867
Propionibacteriaceae_unclassified	0.333729226	0.685998964
Abiotrophia	0.011962894	0.09366247
Desulfobulbus	0.220802309	0.547221086
Treponema	0.193745023	0.512040417
Peptostreptococcus	0.229008499	0.552607465
Peptoniphilus	0.995715249	0.995715249
SR1_unclassified	0.091751189	0.35516104
