## Supplementary material for "Nepali oral microbiomes reflect a gradient of lifestyles from traditional to industrialized": S4 Table

lifestyle	streptobacillus	porphyromonadaceae	granulicatella	moraxella	simonsiella	neisseria	bacteroidetes_unclassified	brachymonas	atopobium	strepto_BHadj_p_value	porph_BHadj_p_value	granul_BHadj_p_value	morax_BHadj_p_value	simon_BHadj_p_value	neiss_BHadj_p_value	bacter_BHadj_p_value	brachy_BHadj_p_value	atopo_BHadj_p_value
SEX2	0.244743768	0.128167991	0.006461022	0.855889079	0.854148353	0.746565722	0.063322251	0.923954416	0.359477365	0.683196952	0.720889997	0.119528901	0.959633209	0.915332774	0.919603255	0.603315473	0.923954416	0.756143641
LIT2	0.500240346	0.187313496	0.087100283	0.067040066	0.325528622	0.113262337	0.783314098	0.163260155	0.441929339	0.760431299	0.770066593	0.285795332	0.959633209	0.793576751	0.349225538	0.94223774	0.576062871	0.811498405
LOC2	0.175563722	0.334751205	0.523627414	0.357786897	0.775948255	0.227117065	0.479760004	0.103845175	0.84794651	0.683196952	0.842997333	0.717563493	0.959633209	0.915332774	0.560222094	0.887264311	0.548895923	0.92276532
DRK2	0.276971737	0.420794301	0.432314177	0.726162974	0.368436388	0.515225755	0.108235149	0.043138093	0.95769845	0.683196952	0.842997333	0.666484355	0.959633209	0.793576751	0.797099759	0.663392722	0.319221892	0.967777396
FUEL2	0.461890185	0.386709416	0.039318515	0.279526016	0.371295332	0.059716288	0.992533783	0.209784065	0.555007164	0.743040733	0.842997333	0.285795332	0.959633209	0.793576751	0.31340416	0.992533783	0.576062871	0.811498405
KIT_LOC2	0.983786963	0.574514261	0.881114703	0.404478245	0.0195009	0.076233444	0.380748152	0.27992737	0.179591882	0.983786963	0.842997333	0.931464115	0.959633209	0.360766643	0.31340416	0.887264311	0.576062871	0.615716132
TOI2	0.02651464	0.556357263	0.704428348	0.231514592	0.493598089	0.427010543	0.429388458	0.640157738	0.704676154	0.398672548	0.842997333	0.845374226	0.959633209	0.793576751	0.797099759	0.887264311	0.789527877	0.841065087
GRA2	0.071394804	0.047499764	0.087574397	0.130959797	0.569549543	0.075072599	0.967508289	0.000591674	0.63603929	0.476025648	0.439372816	0.285795332	0.959633209	0.793576751	0.31340416	0.992533783	0.021891948	0.811498405
Sisnu2	0.092990543	0.011500815	0.072969692	0.018549243	0.449747728	0.283513294	0.776747393	0.013874983	0.139960754	0.491521441	0.212765086	0.285795332	0.686321978	0.793576751	0.655624491	0.94223774	0.141613876	0.57539421
FISH2	0.21905675	0.798709492	0.319055563	0.568328069	0.226052457	0.409207356	0.957442131	0.253310253	0.585921815	0.683196952	0.900171092	0.621318728	0.959633209	0.793576751	0.797099759	0.992533783	0.576062871	0.811498405
MEAT2	0.077193348	0.607545703	0.036550415	0.5756788	0.25539877	0.031471108	0.442239253	0.103027194	0.528822438	0.476025648	0.842997333	0.285795332	0.959633209	0.793576751	0.31340416	0.887264311	0.548895923	0.811498405
BLKT2	0.714020019	0.467359975	0.371924402	0.633491681	0.293429202	0.734833039	0.823238366	0.75008295	0.278081879	0.840254957	0.842997333	0.655295375	0.959633209	0.793576751	0.919603255	0.94223774	0.866618589	0.685935302
MLKT2	0.307690069	0.136384594	0.429653205	0.522072892	0.242320845	0.919603255	0.653495564	0.405692055	0.4558067	0.687213009	0.720889997	0.666484355	0.959633209	0.793576751	0.919603255	0.94223774	0.63413251	0.811498405
SODA2	0.720236932	0.554281762	0.129742541	0.942066618	0.372350148	0.809562753	0.820185208	0.529906797	0.056360264	0.840254957	0.842997333	0.363211311	0.991688872	0.793576751	0.919603255	0.94223774	0.729697162	0.486082571
MILK2	0.344668168	0.95165313	0.346363891	0.083997566	0.368902088	0.102928673	0.574555175	0.411329195	0.093098786	0.691299167	0.965687836	0.640773198	0.959633209	0.793576751	0.349225538	0.94223774	0.63413251	0.486082571
YGRT2	0.406105724	0.508995877	0.092690378	0.98237614	0.89059405	0.107852117	0.313353166	0.84410765	0.367853663	0.691299167	0.842997333	0.285795332	0.991688872	0.915332774	0.349225538	0.887264311	0.913186131	0.756143641
YGRT_FREQ2	0.642660472	0.224446998	0.276409892	0.442769485	0.529358305	0.438848241	0.28723358	0.63226891	0.018563418	0.840254957	0.830453894	0.601598	0.959633209	0.793576751	0.797099759	0.887264311	0.789527877	0.28449981
FERM2	0.385399147	0.546284074	0.502345095	0.436239197	0.537701489	0.03875415	0.143436264	0.361213841	0.253680156	0.691299167	0.842997333	0.714875712	0.959633209	0.793576751	0.31340416	0.663392722	0.613117998	0.670440411
FERM_FREQ2	0.841261355	0.671223332	0.868699043	0.696288427	0.687034908	0.827168466	0.8403742	0.169759414	0.239376096	0.915490299	0.885575866	0.931464115	0.959633209	0.907867558	0.919603255	0.94223774	0.576062871	0.670440411
FOOD2	0.247632016	0.952663137	0.267467575	0.309085192	0.864846528	0.005810915	0.784016992	0.013149915	0.323345791	0.683196952	0.965687836	0.601598	0.959633209	0.915332774	0.21500386	0.94223774	0.141613876	0.747737142
SCAR2	0.55529001	0.008496255	0.010048165	0.832032435	0.384403681	0.626689833	0.685597318	0.362683222	0.677829842	0.790220399	0.212765086	0.123927365	0.959633209	0.793576751	0.891827839	0.94223774	0.613117998	0.835990138
SMOK2	0.258763557	0.032978669	0.00604439	0.218153553	0.292982523	0.032344511	0.647404912	0.295816069	0.023067552	0.683196952	0.406736922	0.119528901	0.959633209	0.793576751	0.31340416	0.94223774	0.576062871	0.28449981
TOBA2	0.972479977	0.181421075	0.053613473	0.790410953	0.815301976	0.914697708	0.102156607	0.364556648	0.071638829	0.983786963	0.770066593	0.285795332	0.959633209	0.915332774	0.919603255	0.663392722	0.613117998	0.486082571
ALCO2	0.513804932	0.342515638	0.137431307	0.639156965	0.3542211	0.461437955	0.035766841	0.772930093	0.22014373	0.760431299	0.842997333	0.363211311	0.959633209	0.793576751	0.797099759	0.603315473	0.866618589	0.670440411
EXER2	0.735964876	0.703124627	0.708286514	0.435078146	0.871864718	0.909905359	0.3389629	0.270204415	0.570402887	0.840254957	0.885575866	0.845374226	0.959633209	0.915332774	0.919603255	0.887264311	0.576062871	0.811498405
EXER_FREQ2	0.749416583	0.802855298	0.160499223	0.300547373	0.579096548	0.201655662	0.136185095	0.180629497	0.463915776	0.840254957	0.900171092	0.395898084	0.959633209	0.793576751	0.560222094	0.663392722	0.576062871	0.811498405
SICK2	0.043099735	0.551191448	0.653462434	0.963824536	0.715328926	0.808250458	0.635368601	0.724838996	0.753479993	0.398672548	0.842997333	0.845374226	0.991688872	0.912661044	0.919603255	0.94223774	0.865130414	0.844810901
SICK_LOC2	0.034022933	0.346594239	0.989731472	0.803960499	0.00619296	0.87852659	0.503582447	0.863824718	0.740926492	0.398672548	0.842997333	0.989731472	0.959633209	0.229139529	0.919603255	0.887264311	0.913186131	0.844810901
HLTH_TIM2	0.005909759	0.93351684	0.797629652	0.635358709	0.140352244	0.517037681	0.350781875	0.015309608	0.606540176	0.218661094	0.965687836	0.894312034	0.959633209	0.793576751	0.797099759	0.887264311	0.141613876	0.811498405
MED2	0.728600479	0.060729132	0.393852869	0.175383859	0.326777445	0.221610335	0.221889175	0.245641019	0.002062399	0.840254957	0.449395573	0.662388917	0.959633209	0.793576751	0.560222094	0.887264311	0.576062871	0.076308754
AYUR2	0.370753431	0.347434505	0.29978578	0.210672444	0.463989043	0.842932118	0.017999654	0.606732948	0.105098934	0.691299167	0.842997333	0.616226325	0.959633209	0.793576751	0.919603255	0.603315473	0.789527877	0.486082571
BRUSH2	0.411042748	0.615160216	0.771461181	0.526694729	0.441075833	0.61480526	0.341582688	0.292161368	0.6355631	0.691299167	0.842997333	0.89200199	0.959633209	0.793576751	0.891827839	0.887264311	0.576062871	0.811498405
BRUSH_FREQ2	0.315746518	0.796504904	0.075102751	0.72175575	0.998181775	0.815038207	0.913048778	0.18216944	0.967777396	0.687213009	0.900171092	0.285795332	0.959633209	0.998181775	0.919603255	0.992533783	0.576062871	0.967777396
AGE2	0.264788609	0.494615255	0.068420736	0.430445993	0.136608864	0.416873969	0.065223294	0.265939496	0.505711784	0.683196952	0.842997333	0.285795332	0.959633209	0.793576751	0.797099759	0.603315473	0.576062871	0.811498405
HLE2	0.194319946	0.965687836	0.488379895	0.852463277	0.741694562	0.506724193	0.398653008	0.532481713	0.940700316	0.683196952	0.965687836	0.714875712	0.959633209	0.914756626	0.797099759	0.887264311	0.729697162	0.967777396
HS2	0.616408163	0.718034486	0.69178726	0.991688872	0.529102304	0.069138407	0.499917572	0.467174813	0.183050742	0.840254957	0.885575866	0.845374226	0.991688872	0.793576751	0.31340416	0.887264311	0.691418723	0.615716132
NOC2	0.902686616	0.584829361	0.906843846	0.776076134	0.491577713	0.048426378	0.72718427	0.889645235	0.104460895	0.954268708	0.842997333	0.932033953	0.959633209	0.793576751	0.31340416	0.94223774	0.914357603	0.486082571
