## Supplementary material for "Nepali oral microbiomes reflect a gradient of lifestyles from traditional to industrialized": S5 Table

	kw.ep	kw.eBH	glm.ep	glm.eBH
Glycolysis / Gluconeogenesis	0.0409447911774567	0.191580631300941	0.013924497130693	0.0670450298203521
Pentose and glucuronate interconversions	0.107955795223108	0.315046159896323	0.0544367157290391	0.151301469151268
Fructose and mannose metabolism	0.140807728338538	0.371588731912929	0.111421952423953	0.224168267513505
Galactose metabolism	0.206973586047609	0.421928274604186	0.275776840454294	0.362227247582315
Fatty acid biosynthesis	0.00381378820060125	0.0658205961106913	0.000710353407173961	0.00897997373557131
Fatty acid degradation	0.115275981118659	0.32003414844054	0.114912325696028	0.222041013987036
Secondary bile acid biosynthesis	0.0437858455115233	0.195347756183506	0.00457805101370171	0.0307024364140199
Oxidative phosphorylation	0.275841543435411	0.468859825646635	0.236575501709791	0.331366328774944
Photosynthesis	0.106847311022551	0.302856489007231	0.138228134473833	0.229490330489582
Valine, leucine and isoleucine biosynthesis	0.661682568779241	0.705266919093635	0.321571248593258	0.39714125998061
Arginine and proline metabolism	0.371101683010129	0.5187351002565	0.38502211099554	0.451948963199663
Histidine metabolism	0.241566199272072	0.42113692220287	0.176644728505021	0.265514061654362
Tyrosine metabolism	0.176614242447849	0.390540583247826	0.108683276548567	0.217066807491297
Taurine and hypotaurine metabolism	0.15575287760259	0.348298018142224	0.12943721051821	0.229552227250886
Selenocompound metabolism	0.450235700396665	0.560337553954589	0.30327729588228	0.376683036979861
Starch and sucrose metabolism	0.0982966970874768	0.307876285870988	0.0267616820097261	0.103586639713457
Other glycan degradation	0.267268942017324	0.470619873143825	0.260999780292311	0.348919111477232
Amino sugar and nucleotide sugar metabolism	0.0535425802383312	0.217853714874788	0.0157552614962397	0.0697701201091934
Lipopolysaccharide biosynthesis	0.0373922294043729	0.18585880066499	0.00666349018190387	0.0400197037231683
Exopolysaccharide biosynthesis	0.517203885765796	0.616439918746842	0.461119648182435	0.517856029282231
Peptidoglycan biosynthesis	0.38073277179373	0.53554013282541	0.11178432652744	0.217254853532374
Teichoic acid biosynthesis	0.0296450818925851	0.169773797483155	0.00517390685614376	0.0340037055338265
Glycerolipid metabolism	0.0241148850989099	0.125873538303986	0.0694325070153065	0.138328874160293
Glycerophospholipid metabolism	0.435725692199281	0.569685608648502	0.413696789859346	0.477673166951214
Lipoarabinomannan (LAM) biosynthesis	0.169479215698645	0.392630514718411	0.0808032066111163	0.188634584557094
Arabinogalactan biosynthesis - Mycobacterium	0.624375540009998	0.698324551981191	0.353198486101853	0.431199538403468
Arachidonic acid metabolism	0.1065551908038	0.275968747271486	0.133086364629961	0.210354997433811
Toluene degradation	0.476919135211567	0.591306381186234	0.469830980487195	0.526146561011371
Aminobenzoate degradation	0.387574260735164	0.540674222371317	0.328282767437575	0.41037436123983
Glyoxylate and dicarboxylate metabolism	0.0668375762819857	0.221612474838918	0.103379199923327	0.194381013308423
Nitrotoluene degradation	0.0400739920395524	0.191364567461227	0.00144820498943278	0.0134146422284537
Butanoate metabolism	0.321402548750376	0.497547303491805	0.219905578718971	0.318792520598423
Riboflavin metabolism	0.0674265773140239	0.238675583197151	0.051272030562663	0.132424265217909
Biotin metabolism	0.004763098327998	0.0711033189752727	0.00187043564015711	0.0158317335212077
Folate biosynthesis	0.494361390496857	0.599216910463875	0.435223799529304	0.494563808681816
Retinol metabolism	0.0691346701905265	0.252120483041946	0.00573358262403162	0.0357754773999514
Porphyrin metabolism	0.00335545188800556	0.0651786355998017	7.90189606480484e-06	0.000552869740998278
Terpenoid backbone biosynthesis	0.201512357572966	0.420438915635464	0.0646593893152643	0.171142805011168
Nitrogen metabolism	0.0431149684176917	0.196869949742001	0.0193691926564706	0.08240481603465
Sulfur metabolism	0.0345905754704571	0.150183041778769	0.0294085905672212	0.0827630144165361
Caprolactam degradation	0.412851436726635	0.542127311805066	0.42597820412945	0.488338551994334
Aminoacyl-tRNA biosynthesis	0.360123135258985	0.516231552713893	0.0935779167582496	0.208056884507116
Drug metabolism - other enzymes	0.0106735139920915	0.0958841905402608	0.0131458228329971	0.0491678822389588
Biosynthesis of unsaturated fatty acids	0.0710468971069763	0.256150866823438	0.0374058652906772	0.120776372420323
Biosynthesis of siderophore group nonribosomal peptides	0.461684165169972	0.578099241974729	0.454826918416187	0.51322781234252
Nonribosomal peptide structures	0.12113973864377	0.284035075543768	0.170714582893438	0.251200792404674
Metabolic pathways	0.340920712697883	0.51282965762768	0.114419407765511	0.220816519165615
Biosynthesis of secondary metabolites	0.463845995630941	0.567463867798697	0.246321671972534	0.330282573071586
Microbial metabolism in diverse environments	0.0135305259320266	0.114273414250492	0.000446460817425345	0.00702709859149128
beta-Lactam resistance	0.312047752107849	0.494847109757357	0.0815386798910028	0.192357147140269
Cationic antimicrobial peptide (CAMP) resistance	0.442435380658029	0.559277592953406	0.212731895747354	0.303280148255203
Platinum drug resistance	0.00304660204746393	0.0640355727013971	0.00019354234607089	0.00378066959519464
ABC transporters	0.59758734346321	0.66644532240743	0.41263511407517	0.470664506957806
Two-component system	0.588681803076035	0.654517662067965	0.459343934727343	0.510189688178537
Quorum sensing	0.540335958167645	0.622524685171439	0.214181671111761	0.303394756832028
Biofilm formation - Pseudomonas aeruginosa	0.00270588951161132	0.063209276534257	0.00143674772570346	0.0134377175533156
Biofilm formation - Escherichia coli	0.493761117765762	0.600273911980053	0.191469547466956	0.29044219207875
Bacterial chemotaxis	0.647107959896229	0.708015140125379	0.515597233595277	0.566259887346225
Flagellar assembly	0.450482851495123	0.561491747162286	0.115985947492831	0.223547438057107
Phosphotransferase system (PTS)	0.0340670684065085	0.174682255815827	0.0275811091717651	0.098603666236923
Ribosome biogenesis in eukaryotes	0.482528484087484	0.586448445489599	0.442651632281563	0.496493330498637
Ribosome	0.349817085011382	0.513387359473729	0.10388112944442	0.214497901918177
Nucleocytoplasmic transport	0.00951221135680078	0.0967599007865059	3.73250415809874e-05	0.00113185382146151
RNA degradation	0.380697344815226	0.523308364991008	0.135450626307189	0.234592711170732
RNA polymerase	0.416711333366724	0.541753587900813	0.136826913934069	0.235918065912322
DNA replication	0.363260281466875	0.517240421671644	0.120362471070282	0.223897936955913
Spliceosome	0.00192891660525658	0.0595821016411207	0.00428591450069996	0.0240489981052047
Proteasome	0.175106716812783	0.387206332453108	0.121907221561014	0.228750633277211
Protein export	0.397873705308777	0.530131862593667	0.131057611154102	0.230439973961318
Bacterial secretion system	0.151051326429919	0.372649247401314	0.0855020591340818	0.194311929197533
Base excision repair	0.410617479009958	0.5368320093401	0.166785970950583	0.261067927236466
Nucleotide excision repair	0.351983300012542	0.515137811568268	0.108565870309597	0.21704667229484
Mismatch repair	0.31847944174436	0.506397765511113	0.0961080449908534	0.20981679567329
Homologous recombination	0.352527128886035	0.514222638742274	0.118185466343465	0.222741674292302
Non-homologous end-joining	0.254043213033726	0.445110388855603	0.176142710451282	0.261244238074834
MAPK signaling pathway - fly	0.00572746801220641	0.0751207073668921	0.000928146873727941	0.010162699264506
Calcium signaling pathway	0.10698394196386	0.2906586597549	0.070603508831989	0.15107417106912
Phospholipase D signaling pathway	0.708550044712932	0.761972162813299	0.631637372690541	0.666905547586175
Cell cycle	0.462606208359458	0.580395925234267	0.451715444583889	0.510678690197881
Cell cycle - Caulobacter	0.326016808558542	0.507874867707096	0.0862928733864987	0.20349933636081
Sulfur relay system	0.380546077840055	0.536264851731681	0.434132399345148	0.490717030772769
Autophagy - yeast	0.424242285161749	0.561797195147082	0.425167832149871	0.490119981051837
Protein processing in endoplasmic reticulum	0.203252683927987	0.423303804637805	0.162573736685249	0.2677995881807
Endocytosis	0.170549131057893	0.333923883592048	0.20185408622454	0.284123803203145
Peroxisome	0.665248832241923	0.730299030439635	0.600336288493699	0.641054322432365
PI3K-Akt signaling pathway	0.205331499050001	0.368356592675311	0.204795157317547	0.288524864819875
Apoptosis	0.252820803227305	0.458309917490678	0.30011512234127	0.382018428651896
Longevity regulating pathway - multiple species	0.209042734115427	0.419209823387992	0.210356122259507	0.307158292606254
Apoptosis - fly	0.191631615706854	0.417197059534305	0.0385991686512697	0.126808410393781
Renin-angiotensin system	0.12018747874624	0.339546299966643	0.0368552005623672	0.125824932072561
NOD-like receptor signaling pathway	0.241299982620138	0.449782604656985	0.0282970921571628	0.100299835774513
Toll and Imd signaling pathway	0.49086216335406	0.600167981501041	0.470316881026267	0.527060794452644
Plant-pathogen interaction	0.445786248160406	0.561986865830024	0.212923643257204	0.303354672390201
Insulin signaling pathway	0.650886085364002	0.710468892506736	0.589891136847334	0.627955837510532
Protein digestion and absorption	0.207880185769652	0.430622845512785	0.188269086133793	0.28918548141913
Mineral absorption	0.270151735141237	0.467791174795344	0.126776700461859	0.234947775159
Bacterial invasion of epithelial cells	0.32125512185035	0.492289574640717	0.265048008578201	0.353702777319647
Vibrio cholerae infection	0.0350850398373913	0.172800900706157	0.0129592329070966	0.0494231240637456
Biofilm formation - Vibrio cholerae	0.0292819456713194	0.166424354908739	0.000872397688497896	0.0101073179968722
Epithelial cell signaling in Helicobacter pylori infection	0.315849173647529	0.501151549155659	0.0977923605853497	0.209306418080279
Salmonella infection	0.439138632178357	0.565067032052045	0.409802124700265	0.471508031360762
Pertussis	0.475153753078144	0.584977411576347	0.306850359337232	0.386083203464141
Legionellosis	0.405230505447093	0.538393890851776	0.170504128192002	0.265753953313009
Chagas disease	0.55756797807548	0.652363018020841	0.486724037334443	0.543365513591214
Toxoplasmosis	0.483709287571314	0.594947947533649	0.479521792062261	0.534607958631782
Amoebiasis	0.214984102070414	0.429782198523036	0.120491499817843	0.230393505126195
Staphylococcus aureus infection	0.179683756769513	0.398542222766439	0.170992965543865	0.27766745114289
Tuberculosis	0.434336510082073	0.563608182593537	0.437228337991906	0.499733204514161
Systemic lupus erythematosus	0.0128432431598924	0.111616917811753	3.70444123383317e-05	0.00121907288453337
