## Supplementary material for "Nepali oral microbiomes reflect a gradient of lifestyles from traditional to industrialized": S6 Table

	both	gut_only	oral_only
1	CHE0002SZ	CHE0005SZ	CHE0001Z
2	CHE0004BZ	CHE0014TZ	CHE1026SZ
3	CHE0009BZ	EUR0003.RT.3	EUR0003
4	CHE0010BZ	EUR0005.RT	EUR0009
5	CHE0012SZ	EUR0009.RT	EUR0012
6	CHE0013BZ	EUR0011.RT	EUR1001
7	CHE1003TZ	EUR1001.RT	EUR1002
8	CHE1006Z	EUR1002.RT	EUR1013
9	CHE1007SZ	EUR1006.RT	NEW0035A
10	CHE1008TZ	EUR1007.RT	NEW0037Y
11	CHE1011TZ	EUR1008.RT	NEW0039Y
12	CHE1020TZ	EUR1010.RT	NEW0040Y
13	RAJ0016YZ	RAJ0019YZ	NEW0041A
14	RAJ0018YZ	RAJ1012YZ	NEW0042Y
15	RAJ0022YZ	RAU0015YZ	NEW010
16	RAJ1011YZ	RAU0028AZ	NEW0105
17	RAJ1014YZ	RAU1013YZ	NEW0107
18	RAJ1015YZ	RAU1029Y	NEW1038Y
19	RAJ1020YZ	THA0062YZ	NEW1102
20	RAU0016YZ	THA0065JZ	NEW1103
21	RAU0022YZ	THA0068JZ	NEW1106
22	RAU1009YZ	THA0078JZ	NEW1110
23	RAU1011YZ	THA1063YZ	RAJ1013YZ
24	RAU1014YZ	THA1067YZ.1	RAJ1017YZ
25	RAU1020YZ	THA1072JZ	RAU0018YZ
26	RAU1026YZ	THA1074JZ	RAU0023YZ
27	THA0055JZ	NA	RAU1010YZ
28	THA0058AZ	NA	RAU1012YZ
29	THA0061JZ	NA	RAU1029YZ
30	THA1056YZ	NA	THA1067YZ
31	THA1057JZ	NA	THA1073YZ
32	THA1060YZ	NA	NA
33	THA1064JZ	NA	NA
34	THA1066YZ	NA	NA
35	THA1070JZ	NA	NA
36	THA1071YZ	NA	NA
37	THA1075YZ	NA	NA
38	THA1076JZ	NA	NA
