## Supplementary material for "Nepali oral microbiomes reflect a gradient of lifestyles from traditional to industrialized": S7 Table

	kw.ep	kw.eBH
Faecalibacterium	7.88407792581716e-05	0.000881269674709029
Cerasicoccus	0.436369895835831	0.523832674945026
Weissella	0.0830689154885192	0.141082352934767
Rikenellaceae_unclassified	0.380803411577997	0.472244211930073
Lactococcus	0.545622097184448	0.62685350803181
Verrucomicrobia_unclassified	0.48099389203657	0.564840035323201
Prevotellaceae_unclassified	0.504876901618372	0.593855890320561
Bacteroides	1.24403926084648e-05	0.000336969684233362
Phocaeicola	0.518319041142542	0.6003674803304
Streptococcus	0.396027312727352	0.509800333026993
Alloprevotella	0.00315209659344442	0.0128452864564723
Prevotella	2.0395093795479e-05	0.000411867830314912
Ruminobacter	0.1031561129644	0.167833721255746
Succinivibrio	0.000229394100482248	0.00175791664755904
Bilophila	0.00510880826368292	0.0178664519294821
Desulfovibrio	0.116274077312438	0.200597817027777
Proteus	0.471523285862483	0.557565301102795
Enterobacter	0.0153400229296788	0.037945296809361
Escherichia/Shigella	0.0944339963082081	0.178308147288053
Sutterella	0.00230112784579256	0.010285365860212
Burkholderiales_unclassified	0.000895965519371732	0.00473717246581112
Comamonas	0.463648346441768	0.551751847528509
Campylobacter	0.143570944387565	0.222793185406007
Elusimicrobium	0.389633103722913	0.478981753374656
Asteroleplasma	0.0959183599932253	0.163424947379669
Clostridium_XlVb	0.12661475679905	0.218071684059382
Defluviitalea	0.258010106345647	0.349408904460635
Anaerostipes	9.44882050079249e-05	0.000987233148385348
Clostridiales_Incertae_Sedis_XIII_unclassified	0.440558205917013	0.540074261292769
Mogibacterium	0.0323456536162103	0.0689310430132282
Bifidobacterium	0.00331794879431237	0.0123215657833156
Anaerorhabdus	0.30145376564089	0.390814320825525
Streptobacillus	0.482630309657112	0.566994185111575
Ureaplasma	0.407762471767639	0.493215430302075
Sarcina	0.140291158810981	0.218116455781018
Acetitomaculum	0.384017214826842	0.475362644024711
Lachnobacterium	0.00303276858135427	0.0111974782974232
Clostridium_IV	0.00044104482283419	0.00292348802944198
Roseburia	0.547931302720966	0.650770593745935
Oribacterium	0.0380148134033173	0.0791245896225911
Ruminococcus2	0.001017011629669	0.00535509303367545
Dorea	0.00969277681862859	0.0308953699542291
Hespellia	0.243506797315386	0.333181498444733
Blautia	1.05414164976785e-05	0.000304393116670453
Clostridium_XlVa	0.00037480930865503	0.0025944000605879
Anaerosporobacter	0.603868934696048	0.680147031212708
Howardella	0.382261138391719	0.467126891407685
Lachnospiraceae_unclassified	4.46401847466748e-05	0.000632135119920288
Butyricicoccus	0.0751381969621651	0.143997455946468
Pseudoflavonifractor	0.152622632052385	0.244048226848258
Flavonifractor	0.000968317331857936	0.00468961499587562
Ruminococcaceae_unclassified	0.00516439553599859	0.0191283485551298
Coprococcus	0.00615735954681377	0.0219352803417597
Cetobacterium	0.464289400561026	0.548515794954148
Fusobacterium	0.00543767709951561	0.0164768670829348
Holdemania	0.0590558114237826	0.110340686515032
Clostridiales_unclassified	0.0329428058367073	0.0827150320312159
Guggenheimella	0.36421101131955	0.451604026201474
Firmicutes_unclassified	0.0825919831354573	0.162840755516258
Proteobacteria_unclassified	0.0477219633544658	0.101997649707861
Vampirovibrio	0.103737330657921	0.168381229447112
Gracilibacter	0.443759588572137	0.527803041097214
Gemmiger	0.451193235909415	0.55331952908947
Subdoligranulum	0.547717312044773	0.639816556484763
Eubacterium	0.00923585204552784	0.0267142004291412
Hydrogenoanaerobacterium	0.109486367731126	0.19297990615148
Veillonella	0.535477084729742	0.625500916171498
Allisonella	0.337744751860363	0.425339178292784
Dialister	0.0378058523610102	0.0909136609132279
Gemella	0.531825315162162	0.613899711972927
Megamonas	0.20925439899059	0.291319893327888
Megasphaera	0.291317772712219	0.382147696776658
Oscillibacter	1.59497493821248e-05	0.000365709209431142
Sporobacter	0.000182916800858923	0.00150027085740127
Clostridium_III	0.523798328645802	0.609980403305794
Acetivibrio	0.591337857600587	0.668877320563642
Enterococcaceae_unclassified	0.565502538827452	0.644244166283806
Enterococcus	0.033648488410777	0.0691112359671258
Rhodospirillaceae_unclassified	0.466916222889927	0.550853478809867
Mannheimia	0.585068605461218	0.663686577955119
Actinobacillus	0.303870377615866	0.390309306394205
Haemophilus	0.0843151974952845	0.161387706989699
Neisseria	0.302755132772295	0.391177996128185
Desulfovibrionales_unclassified	0.394540882072167	0.483633501386782
Sutterellaceae_unclassified	0.624306902497134	0.697218057762519
Oxalobacter	0.387326045826656	0.481847065201611
Betaproteobacteria_unclassified	0.480967850862706	0.566220905336949
Parasutterella	0.000444502071258654	0.00271841532282129
Catenibacterium	5.1569753400718e-05	0.000672794058106778
Enterorhabdus	0.378787400866106	0.466054194838754
Erysipelotrichaceae_unclassified	0.0546286430104942	0.119066815992285
Turicibacter	0.196559999275866	0.290542661873491
Clostridium_XVIII	0.00312972938022969	0.0127418521760701
Anaeroplasma	0.476804240568365	0.563269882192187
Solobacterium	0.46575057296134	0.550734147705064
Bulleidia	4.62161195180572e-07	4.70443005039977e-05
Sneathia	0.481205939790492	0.563712125850801
Porphyromonas	0.50800490971439	0.591834452839617
Eggerthella	0.49720604754191	0.581189966704934
Coriobacteriaceae_unclassified	0.117644219903667	0.188101911162912
Collinsella	0.374950132512983	0.46669413319755
Olsenella	0.422551789547621	0.509306496410231
Cellulosilyticum	0.508163425330765	0.58909656110756
Bacteroidales_unclassified	0.296916237564391	0.414824778450246
Paraprevotella	0.143901257348559	0.232736699483735
Butyricimonas	0.115359533058463	0.191320603378432
Porphyromonadaceae_unclassified	0.0539420470011981	0.106595166989043
Barnesiella	9.07330297840379e-05	0.000901380553451837
Anaerophaga	0.0251841070254097	0.0592487157669355
Bacteroidetes_unclassified	0.0564527918935462	0.116765169224118
Odoribacter	0.000164388649960672	0.00129317166383106
Parabacteroides	0.0273042627231568	0.0708664425745942
Peptococcus	0.461502884004507	0.545913824401469
Deltaproteobacteria_unclassified	0.484717165574832	0.579268370582243
Clostridia_unclassified	0.0782938290105247	0.145263520570763
Clostridiaceae_1_unclassified	0.467434354616298	0.552779931715178
Anaerotruncus	0.0292209978765245	0.0628964575616218
Ruminococcus	0.000541128996355778	0.00339927396407981
Phascolarctobacterium	0.0245168756703842	0.0578124240145156
Acidaminococcus	0.231856893150411	0.341684701688068
Rothia	0.502827231690227	0.586212806716746
Clostridiales_Incertae_Sedis_XI_unclassified	0.540471365924008	0.621361233311665
Mitsuokella	0.214811822658548	0.301876974768312
Selenomonas	0.490523335013421	0.574429354457673
Veillonellaceae_unclassified	0.00896684460994797	0.0250526849937432
Clostridium_sensu_stricto	0.00370885237737183	0.0147130221393359
Papillibacter	0.27601771229712	0.362832316100654
Lactobacillus	0.00695949679553601	0.0220885806753457
Spirochaetaceae_unclassified	0.432421913999621	0.518554691740458
Treponema	0.0803218224644078	0.140876628237221
Alphaproteobacteria_unclassified	0.039605854726198	0.0851840763416424
Oligosphaera	0.47238132546686	0.560782819518719
Victivallis	0.254934074783457	0.346664477241386
Clostridium_XI	0.164700177231661	0.26740580534913
Alistipes	2.2669737215055e-06	0.000137920310937116
Akkermansia	0.00029816411958337	0.00208456511962289
