## Supplementary material for "Nepali oral microbiomes reflect a gradient of lifestyles from traditional to industrialized": S8 Table

	sample	input	filtered	denoised	nochim	retained_overall
1	CHE0001SZ_psoil	96263	96131	95845	86993	0.903701318263507
2	CHE0001Z_genotek	56477	56403	56210	50975	0.902579811250598
3	CHE0002SZ_genotek	55602	55512	55293	47109	0.847253695910219
4	CHE0002SZ_psoil	68314	68223	67989	57915	0.847776444067102
5	CHE0004BZ_genotek	51208	51122	51010	46056	0.899390720199969
6	CHE0004BZ_psoil	100570	100389	100150	89936	0.894262702595207
7	CHE0005SZ_genotek	58174	58051	57942	50000	0.859490494035136
8	CHE0005SZ_psoil	60936	60830	60715	48323	0.793012340816594
9	CHE0006Z_psoil	94687	94537	94314	84349	0.890819225448055
10	CHE0007SZ_psoil	88638	88491	88321	80228	0.90511970035425
11	CHE0009BZ_genotek	49049	48933	48768	43150	0.879732512385574
12	CHE0009BZ_psoil	52986	52891	52705	46591	0.87930774166761
13	CHE0010BZ_genotek	36403	36372	36272	31719	0.871329286047853
14	CHE0010BZ_psoil	53803	53750	53625	47732	0.887162425887032
15	CHE0012SZ_genotek	53828	53742	53650	48654	0.903879022070298
16	CHE0012SZ_psoil	47481	47401	47332	43253	0.910953855226301
17	CHE0013BZ_genotek	55069	54977	54875	50210	0.911765239971672
18	CHE0013BZ_psoil	58321	58210	58080	52914	0.907288969667873
19	CHE0014TZ_genotek	2	2	2	2	1
20	CHE0014TZ_psoil	47719	47642	47527	43381	0.90909281418303
21	CHE1003TZ_genotek	55460	55359	55201	47586	0.858023800937613
22	CHE1003TZ_psoil	108909	108673	108354	92819	0.852261980185292
23	CHE1006Z_genotek	52869	52761	52596	46405	0.877735535001608
24	CHE1007SZ_genotek	47041	46954	46808	42387	0.901065028379499
25	CHE1008TZ_genotek	51250	51140	51005	45678	0.891278048780488
26	CHE1008TZ_psoil	66690	66587	66420	59418	0.890958164642375
27	CHE1011TZ_genotek	36669	36603	36447	31590	0.861490632414301
28	CHE1011TZ_psoil	82353	82175	81873	70391	0.85474724660911
29	CHE1020TZ_genotek	60952	60808	60670	53714	0.881250820317627
30	CHE1020TZ_psoil	62826	62756	62624	55369	0.881307102155159
31	CHE1022Z_psoil	66810	66703	66568	57296	0.857596168238288
32	CHE1026SZ_genotek	57897	57815	57696	52462	0.906126396877213
33	CHE1026SZ_psoil	53513	53456	53369	48205	0.900809149178704
34	control_psoil	31420	31338	31242	30132	0.959007001909612
35	CTRL1_psoil	2	1	1	1	0.5
36	CTRL2_genotek	1	1	1	1	1
37	CTRL2_psoil	57804	57635	57548	56736	0.981523769981316
38	EUR0003_genotek	59462	59372	59280	54363	0.914247754868656
39	EUR0009_genotek	42438	42393	42291	37978	0.894905509213441
40	EUR0009_psoil	2	2	2	1	0.5
41	EUR0012_genotek	69965	69872	69740	59409	0.849124562281141
42	EUR0012_psoil	3	3	3	2	0.666666666666667
43	EUR1001_genotek	36715	36677	36619	31811	0.866430614190385
44	EUR1001_psoil	99794	99625	99437	87597	0.877778223139668
45	EUR1002_genotek	45782	45727	45591	42072	0.918963784893626
46	EUR1002_psoil	3	3	3	3	1
47	EUR1013_genotek	39460	39398	39188	33605	0.851621895590471
48	EUR1013_psoil	89161	88989	88239	75372	0.84534718094234
49	extraction.control_psoil	1	1	1	1	1
50	NEW0035A_genotek	44648	44569	44422	39388	0.882189571761333
51	NEW0035A_psoil	56380	56299	56138	49715	0.881784320681093
52	NEW0036A_genotek	32965	32952	32909	29580	0.897315334445624
53	NEW0036A_psoil	59035	58922	58819	53178	0.900787668332345
54	NEW0037Y_genotek	54316	54220	54045	46445	0.855088739966124
55	NEW0037Y_psoil	58272	58167	57924	50506	0.866728445908841
56	NEW0039Y_genotek	55068	54969	54819	48402	0.878949662235781
57	NEW0039Y_psoil	36125	36048	35956	32221	0.891930795847751
58	NEW0040Y_genotek	54445	54372	54222	47068	0.864505464229957
59	NEW0040Y_psoil	34192	34135	34068	30580	0.894361254094525
60	NEW0041A_genotek	51078	50995	50868	44986	0.880731430361408
61	NEW0041A_psoil	2	2	2	2	1
62	NEW0042Y_genotek	65282	65200	65126	59757	0.915367176250728
63	NEW0042Y_psoil	58177	58101	58027	52902	0.909328428760507
64	NEW010_genotek	45732	45670	45584	41453	0.906433132161288
65	NEW0100_genotek	56747	56662	56537	50995	0.898637813452694
66	NEW0100_psoil	68315	68188	68026	60225	0.881577984337261
67	NEW0104_genotek	20423	20399	20356	17757	0.869460901924301
68	NEW0105_genotek	50606	50524	50345	41941	0.828775244042208
69	NEW0105_psoil	53437	53347	53153	43210	0.808615753129854
70	NEW0107_genotek	52362	52287	52048	45750	0.87372522057981
71	NEW0108_genotek	55031	54959	54789	49185	0.893768966582472
72	NEW0108_psoil	2	2	2	2	1
73	NEW0109_psoil	2	1	1	1	0.5
74	NEW010X_psoil	2	2	2	2	1
75	NEW1038Y_genotek	45887	45808	45729	41616	0.906923529539957
76	NEW1038Y_psoil	64705	64622	64476	58091	0.897782242485125
77	NEW1102_genotek	52909	52802	52616	46842	0.88533141809522
78	NEW1102_psoil	68530	68414	68166	60134	0.87748431343937
79	NEW1103_genotek	55758	55679	55523	51869	0.930252161124861
80	NEW1103_psoil	63632	63568	63408	58414	0.917997234096052
81	NEW1106_genotek	47860	47807	47704	43173	0.902068533221897
82	NEW1106_psoil	89668	89528	89234	79984	0.892001605924076
83	NEW1110_genotek	51679	51593	51381	44912	0.869057063797674
84	NEW1110_psoil	64679	64602	64431	56877	0.87937352154486
85	None_genotek2	1	1	1	1	1
86	NONE_psoil2	1	1	1	1	1
87	RAJ0016YZ_genotek	46787	46699	46630	42901	0.916942740504841
88	RAJ0018YZ_genotek	52009	51929	51787	46081	0.886019727354881
89	RAJ0018YZ_psoil	44047	43959	43831	38983	0.88503189774559
90	RAJ0019YZ_psoil	60946	60820	60659	53909	0.884537131230926
91	RAJ0021YZ_genotek	1	1	1	0	0
92	RAJ0021YZ_psoil	47399	47332	47266	44536	0.939597881811853
93	RAJ0022YZ_genotek	65199	65099	64951	58730	0.90078068682035
94	RAJ0022YZ_psoil	51837	51748	51607	46801	0.902849316125547
95	RAJ1011YZ_genotek	59791	59694	59511	53058	0.887391078924922
96	RAJ1011YZ_psoil	36908	36848	36738	33461	0.906605613959033
97	RAJ1013YZ_genotek	55400	55332	55196	49708	0.897256317689531
98	RAJ1013YZ_psoil	57034	56925	56778	51719	0.906809972998562
99	RAJ1014YZ_genotek	46662	46579	46518	43532	0.932921863614933
100	RAJ1014YZ_psoil	56291	56243	56212	53008	0.941678065765398
101	RAJ1015YZ_genotek	30302	30267	30187	26963	0.889809253514619
102	RAJ1015YZ_psoil	64222	64081	63961	58283	0.907523901466787
103	RAJ1016YZ_psoil	57821	57685	57572	52106	0.901160478027014
104	RAJ1017YZ_genotek	54589	54506	54339	47796	0.875561010459983
105	RAJ1017YZ_psoil	83134	82901	82702	71745	0.863004306300671
106	RAJ1020YZ_genotek	54225	54131	53938	49066	0.904859382203781
107	RAJ1020YZ_psoil	40832	40762	40649	36750	0.900029388714734
108	RAU0016YZ_genotek	60749	60656	60376	54721	0.900772029169204
109	RAU0016YZ_psoil	58551	58479	58271	52385	0.894690099229731
110	RAU0018YZ_genotek	42264	42193	42125	37500	0.887279954571266
111	RAU0018YZ_psoil	48170	48125	48020	41678	0.865227319908657
112	RAU0019YZ_genotek	53772	53670	53543	47750	0.888008629026259
113	RAU0019YZ_psoil	34150	34083	34026	31265	0.915519765739385
114	RAU0022YZ_genotek	62396	62287	62106	52739	0.845230463491249
115	RAU0022YZ_psoil	47881	47800	47635	40496	0.845763455232765
116	RAU0023YZ_genotek	56580	56498	56296	48455	0.856398020501944
117	RAU0023YZ_psoil	63922	63843	63637	54572	0.853727980976815
118	RAU1009YZ_genotek	62995	62893	62521	55351	0.87865703627272
119	RAU1009YZ_psoil	45536	45456	45254	40358	0.886287772312017
120	RAU1010YZ_genotek	55024	54934	54766	46115	0.838088833963361
121	RAU1010YZ_psoil	42174	42116	42016	35198	0.83459003177313
122	RAU1011YZ_genotek	52245	52168	51998	47812	0.915149775098095
123	RAU1011YZ_psoil	61353	61261	61112	55545	0.905334702459537
124	RAU1012YZ_genotek	58161	58077	57993	51168	0.879764790839222
125	RAU1012YZ_psoil	60140	60034	59928	52913	0.879830395743266
126	RAU1013YZ_genotek	48128	48054	47910	42765	0.88856798537234
127	RAU1013YZ_psoil	46065	45996	45882	40663	0.882730923694779
128	RAU1014YZ_genotek	50379	50302	50124	44154	0.876436610492467
129	RAU1014YZ_psoil	49087	49011	48839	43044	0.876892048811294
130	RAU1020YZ_genotek	49070	48981	48825	43676	0.890075402486244
131	RAU1020YZ_psoil	49643	49566	49392	43617	0.878613298954535
132	RAU1021YZ_genotek	43273	43182	42631	38234	0.883553254916461
133	RAU1021YZ_psoil	57204	57105	56361	49791	0.870411160058737
134	RAU1026YZ_genotek	38570	38513	38434	34635	0.897977702877884
135	RAU1026YZ_psoil	57098	57001	56886	51355	0.899418543556692
136	RAU1029YZ_genotek	56967	56872	56646	50591	0.888075552512858
137	RAU1029YZ_psoil	39483	39447	39329	35011	0.886736063622318
138	THA0055JZ_genotek	39524	39458	39356	34782	0.88002226495294
139	THA0055JZ_psoil	58263	58183	58046	51159	0.878070130271356
140	THA0058AZ_genotek	48849	48788	48686	43240	0.88517676922762
141	THA0058AZ_psoil	55341	55243	55103	48983	0.885112303716955
142	THA0059JZ_psoil	67036	66923	66351	60775	0.906602422578913
143	THA0061JZ_genotek	52916	52841	52716	46282	0.874631491420364
144	THA0061JZ_psoil	68254	68164	68043	60329	0.883889588888563
145	THA0065JZ_psoil	1	1	1	1	1
146	THA0068JZ_genotek	1	1	1	1	1
147	THA0068JZ_psoil	2	2	2	2	1
148	THA1056YZ_genotek	35763	35705	35581	31229	0.873220926656041
149	THA1056YZ_psoil	51701	51626	51518	44893	0.868319761706737
150	THA1057JZ_genotek	40522	40448	40366	35869	0.885173486007601
151	THA1057JZ_psoil	37746	37718	37666	32914	0.871986435648811
152	THA1060YZ_genotek	56843	56763	56613	49292	0.867160424326654
153	THA1060YZ_psoil	65503	65399	65167	57579	0.87902844144543
154	THA1063YZ_psoil	3	2	1	1	0.333333333333333
155	THA1064JZ_genotek	51315	51199	50952	44114	0.859670661599922
156	THA1064JZ_psoil	39593	39529	39424	34200	0.86378905362059
157	THA1066YZ_genotek	49886	49797	49677	44065	0.883313955819268
158	THA1066YZ_psoil	48020	47966	47850	42412	0.883215326947105
159	THA1067YZ_genotek	59131	59062	58965	53842	0.910554531464038
160	THA1067YZ_psoil	47318	47236	47154	42752	0.903503951984446
161	THA1069YZ_psoil	1	1	1	1	1
162	THA1070JZ_genotek	53669	53588	53325	49021	0.913395069779575
163	THA1070JZ_psoil	49141	49032	48816	44788	0.911418164058525
164	THA1071YZ_genotek	58261	58176	58046	52344	0.898439779612434
165	THA1071YZ_psoil	44529	44478	44408	40527	0.910125985312942
166	THA1073YZ_genotek	45673	45629	45529	41171	0.901429728723754
167	THA1073YZ_psoil	44194	44126	44010	39414	0.891840521337738
168	THA1074JZ_genotek	52267	52178	52087	47865	0.915778598350776
169	THA1074JZ_psoil	59253	59141	59037	53999	0.911329384166203
170	THA1075YZ_genotek	56058	55940	55761	49909	0.890310036034108
171	THA1075YZ_psoil	62314	62198	62014	55084	0.88397470873319
172	THA1076JZ_genotek	54095	53975	53900	49257	0.910564747203993
173	THA1076JZ_psoil	50849	50744	50634	46446	0.913410293221106
